# FMRP activates the translation of large autism/intellectual disability proteins and stimulates N-end rule E3 ligase Poe/UBR4 production within puromycin-sensitive RNP particles

**DOI:** 10.1101/2020.06.27.174136

**Authors:** Ethan J. Greenblatt, Allan C. Spradling

**Affiliations:** Department of Biochemistry and Molecular Biology, University of British Columbia, 2350 Health Sciences Mall, Vancouver, British Columbia, V6T 1Z3 Canada; Howard Hughes Medical Institute Research Laboratories, Department of Embryology, Carnegie Institution for Science, 3520 San Martin Dr., Baltimore, Maryland 21218 USA

**Keywords:** Fmr1, FMRP, autism, RNP, translation, Poe/Ubr4

## Abstract

Mutations in Fmr1, encoding the RNA binding protein FMRP, are leading causes of intellectual disability, autism, and female infertility, but FMRP’s mechanism of action is controversial. In contrast to its previously postulated function as a translation repressor acting by stalling elongation, we recently found that FMRP activates translation initiation of large proteins in Drosophila oocytes up to ∼2-fold. We report here that FMRP’s function as a translational activator is conserved in the mammalian brain. Reanalysis of mouse cortex ribosome profiling data shows that translation of large proteins in Fmr1 mutants is down-regulated 2.0-1.2-fold; ribosome stalling appears not to influence FMRP target protein translation in either cortex or oocyte tissue. Consistent with an activator function, most FMRP targets are associated with clinical syndromes when reduced, but not when over-expressed. Fmr1-dependent translation of one target, the N-end rule E3 ligase Poe/UBR4, occurs in microscopically visible ribonucleoprotein particles. These “Poe particles” require FMRP for their formation, are distinct from P bodies, and depend on actively elongating ribosomes, as indicated by their dissolution following a brief puromycin treatment. N-end rule-mediated proteolysis via Poe/UBR4 restrains cell growth and limits MAPK signaling in nervous tissue. Thus, loss of FMRP reduces production of an important growth repressor.
