## Supplemental Table 2 for "FMRP activates the translation of large autism/intellectual disability proteins and stimulates N-end rule E3 ligase Poe/UBR4 production within puromycin-sensitive RNP particles"

### Sheet: Sheet1
Table S2. ClinGen dosage sensitivity scores for Drosophila orthologs of autism genes that are translationally downregulated in Fmr1 RNAi oocytes.
Drosophila gene	Human ortholog	Fold-change TE Fmr1 RNAi / Control	padj	# Amino acids	Haploinsufficiency Score (Human ortholog)	Triplosensitivity Score (Human ortholog)	Darnell et al. 2011 CLIP Target (Human Ortholog)
Prosap	SHANK1	0.561271	0	1806	1 (Little Evidence)	0 (No Evidence)	✓
Prosap	SHANK2	0.561271	0	1806	2 (Emerging Evidence)	0 (No Evidence)	✓
Prosap	SHANK3	0.561271	0	1806	3 (Sufficient Evidence)	0 (No Evidence)	✓
Vps13	VPS13B	0.534494	0	3321	30 (Autosomal Recessive)	0 (No Evidence)
IntS1	INTS1	0.51515	0	2053	n/a	n/a	✓
ctrip	TRIP12	0.489734	0	2708	3 (Sufficient Evidence)	0 (No Evidence)	✓
HUWE1	HUWE1	0.406206	0	5151	0 (No Evidence)	0 (No Evidence)	✓
Nf1	NF1	0.308495	0	2764	3 (Sufficient Evidence)	0 (No Evidence)	✓
Hel89B	BTAF1	0.460237	3.01e-10	1923	n/a	n/a
Dys	DMD	0.616797	4.46e-10	3127	3 (Sufficient Evidence)	0 (No Evidence)
Act57B	ACTL6B	0.331668	2.71e-09	376	n/a	n/a
Act57B	ACTB	0.331668	2.71e-09	376	0 (No Evidence)	0 (No Evidence)	✓
Iml1	DEPDC5	0.518597	1.11e-08	1471	n/a	n/a
mv	WDFY3	0.557837	1.23e-08	3535	n/a	n/a	✓
mv	WDFY4	0.557837	1.23e-08	3535	n/a	n/a
CG15611	TRIO	0.25713	1.59e-08	508	3 (Sufficient Evidence)	0 (No Evidence)	✓
faf	USP9X	0.618265	1.82e-07	2778	3 (Sufficient Evidence)	0 (No Evidence)	✓
BRWD3	BRWD3	0.567975	2.24e-07	2232	2 (Emerging Evidence)	0 (No Evidence)
BRWD3	PHIP	0.567975	2.24e-07	2232	2 (Emerging Evidence)	0 (No Evidence)
Not1	CNOT1	0.652916	2.32e-07	2505	n/a	n/a
Taf1	TAF1	0.700611	7.82e-07	2065	n/a	n/a
LamC	GFAP	0.550923	9.43e-07	621	n/a	n/a
CG2926	PHRF1	0.680433	1.24e-06	2296	n/a	n/a
SPARC	SPARCL1	0.410569	2.02e-06	304	n/a	n/a	✓
Prm	MYH10	0.295265	3.76e-06	879	1 (Little Evidence)	0 (No Evidence)	✓
Prm	MYH9	0.295265	3.76e-06	879	n/a	n/a
S6k	RPS6KA3	0.781005	6.36e-06	490	3 (Sufficient Evidence)	0 (No Evidence)
per	PER2	0.384675	1.19e-05	1218	n/a	n/a
kto	MED12L	0.680355	1.28e-05	2531	n/a	n/a
nonC	MTOR	0.650294	1.49e-05	3218	n/a	n/a	✓
Unc-89	TTN	0.237779	1.78e-05	3310	n/a	n/a
Tomosyn	STXBP5	0.637192	3.58e-05	1470	n/a	n/a	✓
KrT95D	PACS2	0.632324	5.3e-05	1175	n/a	n/a	✓
KrT95D	PACS1	0.632324	5.3e-05	1175	n/a	n/a	✓
CG9932	ZNF462	0.452942	5.56e-05	2167	3 (Sufficient Evidence)	0 (No Evidence)	✓
Gel	VIL1	0.595716	7.28e-05	798	n/a	n/a
PCB	PCCA	0.655547	7.66e-05	1181	30 (Autosomal Recessive)	0 (No Evidence)
CG33144	CUL7	0.382303	9.96e-05	1102	n/a	n/a
Ncc69	SLC12A5	0.474134	0.00010574	1191	n/a	n/a	✓
CRMP	DPYSL2	0.324435	0.0001706	332	n/a	n/a	✓
dom	EP400	0.652135	0.00019743	2497	n/a	n/a	✓
dom	SRCAP	0.652135	0.00019743	2497	1 (Little Evidence)	0 (No Evidence)
NetB	NTNG1	0.214148	0.00024427	793	n/a	n/a
NetB	NTNG2	0.214148	0.00024427	793	n/a	n/a
Fas2	DSCAM	0.482888	0.00024741	859	3 (Sufficient Evidence)	0 (No Evidence)	✓
ct	CUX2	0.430475	0.00031169	2174	n/a	n/a	✓
ct	CUX1	0.430475	0.00031169	2174	n/a	n/a	✓
spen	SPEN	0.622733	0.00035988	5458	1 (Little Evidence)	0 (No Evidence)	✓
alpha-Est9	NLGN2	0.474722	0.00037172	569	n/a	n/a	✓
alpha-Est9	NLGN3	0.474722	0.00037172	569	0 (No Evidence)	0 (No Evidence)	✓
alpha-Est9	NLGN4X	0.474722	0.00037172	569	n/a	n/a
alpha-Est9	NLGN1	0.474722	0.00037172	569	0 (No Evidence)	0 (No Evidence)
alpha-Est9	ACHE	0.474722	0.00037172	569	n/a	n/a
NaCP60E	CACNA1A	0.246607	0.00039346	2806	3 (Sufficient Evidence)	0 (No Evidence)	✓
NaCP60E	CACNA1C	0.246607	0.00039346	2806	1 (Little Evidence)	0 (No Evidence)
NaCP60E	SCN1A	0.246607	0.00039346	2806	3 (Sufficient Evidence)	0 (No Evidence)
NaCP60E	SCN2A	0.246607	0.00039346	2806	3 (Sufficient Evidence)	0 (No Evidence)	✓
NaCP60E	CACNA1D	0.246607	0.00039346	2806	n/a	n/a
NaCP60E	SCN9A	0.246607	0.00039346	2806	n/a	n/a
NaCP60E	SCN8A	0.246607	0.00039346	2806	0 (No Evidence)	0 (No Evidence)	✓
LanB1	LAMB1	0.553112	0.00041474	1788	n/a	n/a
Dp1	HDLBP	0.761616	0.00046093	1301	n/a	n/a	✓
ps	NOVA2	0.509938	0.00057316	550	n/a	n/a
Adgf-A	ADA	0.340781	0.00058662	553	n/a	n/a
Herc4	UBE3A	0.769772	0.00063194	1058	3 (Sufficient Evidence)	0 (No Evidence)
mys	ITGB3	0.767417	0.0006959	846	0 (No Evidence)	0 (No Evidence)
rols	TANC2	0.450205	0.0006959	1569	n/a	n/a	✓
Mhc	MYH10	0.418442	0.00071849	1962	1 (Little Evidence)	0 (No Evidence)	✓
Mhc	MYH9	0.418442	0.00071849	1962	n/a	n/a
Mhc	MYO5A	0.418442	0.00071849	1962	30 (Autosomal Recessive)	0 (No Evidence)	✓
sick	NAV2	0.446299	0.00076701	1346	n/a	n/a	✓
Cad96Cb	PCDH19	0.181331	0.00082589	785	3 (Sufficient Evidence)	0 (No Evidence)
XNP	ATRX	0.662821	0.00088771	1311	3 (Sufficient Evidence)	0 (No Evidence)
Pgant9	GALNT10	0.67091	0.00090695	650	n/a	n/a
Pgant9	GALNT8	0.67091	0.00090695	650	n/a	n/a
CenG1A	AGAP2	0.663855	0.00114257	995	n/a	n/a	✓
osa	ARID1B	0.649841	0.00115731	2556	3 (Sufficient Evidence)	0 (No Evidence)	✓
CG16896	TBC1D31	0.745309	0.00118877	988	n/a	n/a
AnxB10	ANXA1	0.733908	0.00125885	320	n/a	n/a
trx	KMT2A	0.521106	0.0016424	3358	3 (Sufficient Evidence)	0 (No Evidence)	✓
CG43066	SLC6A1	0.535602	0.00172185	721	3 (Sufficient Evidence)	0 (No Evidence)	✓
CG43066	SLC6A3	0.535602	0.00172185	721	30 (Autosomal Recessive)	Not Yet Evaluated
Sox14	SOX5	0.509733	0.00192809	669	3 (Sufficient Evidence)	0 (No Evidence)
Msp300	SYNE1	0.478834	0.00199341	13540	n/a	n/a	✓
Gug	RERE	0.578776	0.00218762	1985	n/a	n/a	✓
mid	TBX1	0.303557	0.00224325	580	2 (Emerging Evidence)	0 (No Evidence)
mid	TBR1	0.303557	0.00224325	580	3 (Sufficient Evidence)	0 (No Evidence)
CG43689	MYT1L	0.0654359	0.00250734	1618	3 (Sufficient Evidence)	0 (No Evidence)	✓
CG5397	NLGN2	0.419484	0.00260734	665	n/a	n/a	✓
CG5397	NLGN3	0.419484	0.00260734	665	0 (No Evidence)	0 (No Evidence)	✓
CG5397	NLGN4X	0.419484	0.00260734	665	n/a	n/a
CG5397	ACHE	0.419484	0.00260734	665	n/a	n/a
CG5397	NLGN1	0.419484	0.00260734	665	0 (No Evidence)	0 (No Evidence)
tsh	TSHZ3	0.180913	0.00267764	954	n/a	n/a
Sec71	IQSEC2	0.624661	0.0027254	1653	3 (Sufficient Evidence)	0 (No Evidence)	✓
CG2064	WWOX	0.591144	0.00274043	330	30 (Autosomal Recessive)	0 (No Evidence)
CG11155	GRIA2	0.432185	0.00274043	910	n/a	n/a
CG11155	GRIN2B	0.432185	0.00274043	910	3 (Sufficient Evidence)	0 (No Evidence)	✓
CG11155	GRIA1	0.432185	0.00274043	910	n/a	n/a
CG11155	GRID1	0.432185	0.00274043	910	0 (No Evidence)	0 (No Evidence)
CG11155	GRIK2	0.432185	0.00274043	910	30 (Autosomal Recessive)	0 (No Evidence)
CG11155	GRIK5	0.432185	0.00274043	910	n/a	n/a	✓
btsz	SYT1	0.466386	0.0027651	1517	n/a	n/a	✓
bdl	HEPACAM	0.320805	0.0028734	719	n/a	n/a
CG7611	WDR26	0.75068	0.0028824	630	n/a	n/a
su(sable)	ZC3H4	0.755573	0.00321084	1325	n/a	n/a	✓
Sema5c	SEMA5A	0.615566	0.00358389	1093	n/a	n/a
eEF1alpha1	EEF1A2	0.679893	0.00362407	463	n/a	n/a	✓
GluRIID	GRIA2	0.229083	0.00384815	902	n/a	n/a
GluRIID	GRIN2B	0.229083	0.00384815	902	3 (Sufficient Evidence)	0 (No Evidence)	✓
GluRIID	GRIA1	0.229083	0.00384815	902	n/a	n/a
GluRIID	GRID1	0.229083	0.00384815	902	0 (No Evidence)	0 (No Evidence)
GluRIID	GRIN2A	0.229083	0.00384815	902	1 (Little Evidence)	0 (No Evidence)	✓
GluRIID	GRIK2	0.229083	0.00384815	902	30 (Autosomal Recessive)	0 (No Evidence)
GluRIID	GRIK5	0.229083	0.00384815	902	n/a	n/a	✓
IntS6	INTS6	0.695394	0.00400598	1284	n/a	n/a
fs(1)h	BAZ2B	0.626666	0.00457941	2038	n/a	n/a
Tor	MTOR	0.750734	0.0045934	2470	n/a	n/a	✓
tor	TEK	0.750734	0.0045934	2470	n/a	n/a
tor	FGFR1	0.750734	0.0045934	2470	n/a	n/a
Rok	DMPK	0.81301	0.00500937	1374	n/a	n/a
Rok	CDC42BPB	0.81301	0.00500937	1374	1 (Little Evidence)	0 (No Evidence)	✓
robo1	ROBO2	0.324324	0.0052795	1395	n/a	n/a
Gli	ACHE	0.560125	0.00665304	956	n/a	n/a
Gli	NLGN2	0.560125	0.00665304	956	n/a	n/a	✓
Gli	NLGN3	0.560125	0.00665304	956	0 (No Evidence)	0 (No Evidence)	✓
Gli	NLGN4X	0.560125	0.00665304	956	n/a	n/a
Gli	NLGN1	0.560125	0.00665304	956	0 (No Evidence)	0 (No Evidence)
Raf	BRAF	0.651278	0.00835297	739	1 (Little Evidence)	0 (No Evidence)
CG15279	SLC6A1	0.472637	0.0093022	633	3 (Sufficient Evidence)	0 (No Evidence)	✓
CG15279	SLC6A3	0.472637	0.0093022	633	30 (Autosomal Recessive)	Not Yet Evaluated
bru2	CELF4	0.503219	0.00974007	651	n/a	n/a
